# Molecular function limits divergent protein evolution on planetary timescales

**DOI:** 10.1101/198663

**Authors:** Mariam M. Konaté, Germán Plata, Jimin Park, Dinara R. Usmanova, Harris H. Wang, Dennis Vitkup

## Abstract

Functional conservation is known to constrain protein evolution. Nevertheless, the long-term divergence patterns of proteins maintaining the same molecular function and the possible limits of this divergence have not been explored in detail. We investigate these fundamental questions by characterizing the divergence between ancient protein orthologs with conserved molecular function. Our results demonstrate that the decline of sequence and structural similarities between such orthologs significantly slows down after ~1-2 billion years of independent evolution. As a result, their sequence and structural similarities have not substantially decreased for the past billion years. The effective divergence limit (>25% sequence identity) is not primarily due to protein sites universally conserved in all linages. Instead, less than four amino acid types are accepted, on average, per site in orthologs strictly conserving their molecular function. Our analysis also reveals different divergence patterns for protein sites with experimentally determined small and large fitness effects of mutations.
