## Supplemental File 4 for "Molecular function limits divergent protein evolution on planetary timescales"

### Sheet: Sheet1
Supplementary file 4. DNA oligomers used to introduce amino acid substitutions along the FolA protein. Bases followed by * indicate phosphorothioated bases.
Oligo name	Sequence
folA001	T*G*C*C*GATAACGCGATCTACCGCTAACGCCGCAATCAGACTGATnnnTGAGATTTCCCGATAAAAAAAATTGTCGCCACTATACGTAAAGC
folA002	C*C*A*T*GCCGATAACGCGATCTACCGCTAACGCCGCAATCAGACTnnnCATTGAGATTTCCCGATAAAAAAAATTGTCGCCACTATACGTAA
folA003	T*T*T*C*CATGCCGATAACGCGATCTACCGCTAACGCCGCAATCAGnnnGATCATTGAGATTTCCCGATAAAAAAAATTGTCGCCACTATACG
folA004	C*G*T*T*TTCCATGCCGATAACGCGATCTACCGCTAACGCCGCAATnnnACTGATCATTGAGATTTCCCGATAAAAAAAATTGTCGCCACTAT
folA005	T*G*G*C*GTTTTCCATGCCGATAACGCGATCTACCGCTAACGCCGCnnnCAGACTGATCATTGAGATTTCCCGATAAAAAAAATTGTCGCCAC
folA006	G*C*A*T*GGCGTTTTCCATGCCGATAACGCGATCTACCGCTAACGCnnnAATCAGACTGATCATTGAGATTTCCCGATAAAAAAAATTGTCGC
folA007	A*C*G*G*CATGGCGTTTTCCATGCCGATAACGCGATCTACCGCTAAnnnCGCAATCAGACTGATCATTGAGATTTCCCGATAAAAAAAATTGT
folA008	T*C*C*A*CGGCATGGCGTTTTCCATGCCGATAACGCGATCTACCGCnnnCGCCGCAATCAGACTGATCATTGAGATTTCCCGATAAAAAAAAT
folA009	G*G*T*T*CCACGGCATGGCGTTTTCCATGCCGATAACGCGATCTACnnnTAACGCCGCAATCAGACTGATCATTGAGATTTCCCGATAAAAAA
folA010	G*C*A*G*GTTCCACGGCATGGCGTTTTCCATGCCGATAACGCGATCnnnCGCTAACGCCGCAATCAGACTGATCATTGAGATTTCCCGATAAA
folA011	C*A*G*G*CAGGTTCCACGGCATGGCGTTTTCCATGCCGATAACGCGnnnTACCGCTAACGCCGCAATCAGACTGATCATTGAGATTTCCCGAT
folA012	C*G*G*C*AGGCAGGTTCCACGGCATGGCGTTTTCCATGCCGATAACnnnATCTACCGCTAACGCCGCAATCAGACTGATCATTGAGATTTCCC
folA013	G*A*T*C*GGCAGGCAGGTTCCACGGCATGGCGTTTTCCATGCCGATnnnGCGATCTACCGCTAACGCCGCAATCAGACTGATCATTGAGATTT
folA014	C*G*A*G*ATCGGCAGGCAGGTTCCACGGCATGGCGTTTTCCATGCCnnnAACGCGATCTACCGCTAACGCCGCAATCAGACTGATCATTGAGA
folA015	A*G*G*C*GAGATCGGCAGGCAGGTTCCACGGCATGGCGTTTTCCATnnnGATAACGCGATCTACCGCTAACGCCGCAATCAGACTGATCATTG
folA016	A*C*C*A*GGCGAGATCGGCAGGCAGGTTCCACGGCATGGCGTTTTCnnnGCCGATAACGCGATCTACCGCTAACGCCGCAATCAGACTGATCA
folA017	T*A*A*A*CCAGGCGAGATCGGCAGGCAGGTTCCACGGCATGGCGTTnnnCATGCCGATAACGCGATCTACCGCTAACGCCGCAATCAGACTGA
folA018	G*T*T*T*AAACCAGGCGAGATCGGCAGGCAGGTTCCACGGCATGGCnnnTTCCATGCCGATAACGCGATCTACCGCTAACGCCGCAATCAGAC
folA019	T*G*C*G*TTTAAACCAGGCGAGATCGGCAGGCAGGTTCCACGGCATnnnGTTTTCCATGCCGATAACGCGATCTACCGCTAACGCCGCAATCA
folA020	T*G*T*T*GCGTTTAAACCAGGCGAGATCGGCAGGCAGGTTCCACGGnnnGGCGTTTTCCATGCCGATAACGCGATCTACCGCTAACGCCGCAA
folA021	A*G*G*T*GTTGCGTTTAAACCAGGCGAGATCGGCAGGCAGGTTCCAnnnCATGGCGTTTTCCATGCCGATAACGCGATCTACCGCTAACGCCG
folA022	T*T*A*A*GGTGTTGCGTTTAAACCAGGCGAGATCGGCAGGCAGGTTnnnCGGCATGGCGTTTTCCATGCCGATAACGCGATCTACCGCTAACG
folA023	T*A*T*T*TAAGGTGTTGCGTTTAAACCAGGCGAGATCGGCAGGCAGnnnCCACGGCATGGCGTTTTCCATGCCGATAACGCGATCTACCGCTA
folA024	G*T*T*T*ATTTAAGGTGTTGCGTTTAAACCAGGCGAGATCGGCAGGnnnGTTCCACGGCATGGCGTTTTCCATGCCGATAACGCGATCTACCG
folA025	C*G*G*G*TTTATTTAAGGTGTTGCGTTTAAACCAGGCGAGATCGGCnnnCAGGTTCCACGGCATGGCGTTTTCCATGCCGATAACGCGATCTA
folA026	T*C*A*C*GGGTTTATTTAAGGTGTTGCGTTTAAACCAGGCGAGATCnnnAGGCAGGTTCCACGGCATGGCGTTTTCCATGCCGATAACGCGAT
folA027	T*A*A*T*CACGGGTTTATTTAAGGTGTTGCGTTTAAACCAGGCGAGnnnGGCAGGCAGGTTCCACGGCATGGCGTTTTCCATGCCGATAACGC
folA028	C*C*A*T*AATCACGGGTTTATTTAAGGTGTTGCGTTTAAACCAGGCnnnATCGGCAGGCAGGTTCCACGGCATGGCGTTTTCCATGCCGATAA
folA029	G*G*C*C*CATAATCACGGGTTTATTTAAGGTGTTGCGTTTAAACCAnnnGAGATCGGCAGGCAGGTTCCACGGCATGGCGTTTTCCATGCCGA
folA030	G*G*C*G*GCCCATAATCACGGGTTTATTTAAGGTGTTGCGTTTAAAnnnGGCGAGATCGGCAGGCAGGTTCCACGGCATGGCGTTTTCCATGC
folA031	T*A*T*G*GCGGCCCATAATCACGGGTTTATTTAAGGTGTTGCGTTTnnnCCAGGCGAGATCGGCAGGCAGGTTCCACGGCATGGCGTTTTCCA
folA032	A*G*G*T*ATGGCGGCCCATAATCACGGGTTTATTTAAGGTGTTGCGnnnAAACCAGGCGAGATCGGCAGGCAGGTTCCACGGCATGGCGTTTT
folA033	C*C*C*A*GGTATGGCGGCCCATAATCACGGGTTTATTTAAGGTGTTnnnTTTAAACCAGGCGAGATCGGCAGGCAGGTTCCACGGCATGGCGT
folA034	A*T*T*C*CCAGGTATGGCGGCCCATAATCACGGGTTTATTTAAGGTnnnGCGTTTAAACCAGGCGAGATCGGCAGGCAGGTTCCACGGCATGG
folA035	T*T*G*A*TTCCCAGGTATGGCGGCCCATAATCACGGGTTTATTTAAnnnGTTGCGTTTAAACCAGGCGAGATCGGCAGGCAGGTTCCACGGCA
folA036	C*G*A*T*TGATTCCCAGGTATGGCGGCCCATAATCACGGGTTTATTnnnGGTGTTGCGTTTAAACCAGGCGAGATCGGCAGGCAGGTTCCACG
folA037	G*A*C*C*GATTGATTCCCAGGTATGGCGGCCCATAATCACGGGTTTnnnTAAGGTGTTGCGTTTAAACCAGGCGAGATCGGCAGGCAGGTTCC
folA038	G*A*C*G*ACCGATTGATTCCCAGGTATGGCGGCCCATAATCACGGGnnnATTTAAGGTGTTGCGTTTAAACCAGGCGAGATCGGCAGGCAGGT
folA039	A*C*G*G*ACGACCGATTGATTCCCAGGTATGGCGGCCCATAATCACnnnTTTATTTAAGGTGTTGCGTTTAAACCAGGCGAGATCGGCAGGCA
folA040	G*C*A*A*CGGACGACCGATTGATTCCCAGGTATGGCGGCCCATAATnnnGGGTTTATTTAAGGTGTTGCGTTTAAACCAGGCGAGATCGGCAG
folA041	C*T*G*G*CAACGGACGACCGATTGATTCCCAGGTATGGCGGCCCATnnnCACGGGTTTATTTAAGGTGTTGCGTTTAAACCAGGCGAGATCGG
folA042	G*T*C*C*TGGCAACGGACGACCGATTGATTCCCAGGTATGGCGGCCnnnAATCACGGGTTTATTTAAGGTGTTGCGTTTAAACCAGGCGAGAT
folA043	T*G*C*G*TCCTGGCAACGGACGACCGATTGATTCCCAGGTATGGCGnnnCATAATCACGGGTTTATTTAAGGTGTTGCGTTTAAACCAGGCGA
folA044	T*T*T*T*GCGTCCTGGCAACGGACGACCGATTGATTCCCAGGTATGnnnGCCCATAATCACGGGTTTATTTAAGGTGTTGCGTTTAAACCAGG
folA045	T*A*T*T*TTTGCGTCCTGGCAACGGACGACCGATTGATTCCCAGGTnnnGCGGCCCATAATCACGGGTTTATTTAAGGTGTTGCGTTTAAACC
folA046	T*A*A*T*ATTTTTGCGTCCTGGCAACGGACGACCGATTGATTCCCAnnnATGGCGGCCCATAATCACGGGTTTATTTAAGGTGTTGCGTTTAA
folA047	G*G*A*T*AATATTTTTGCGTCCTGGCAACGGACGACCGATTGATTCnnnGGTATGGCGGCCCATAATCACGGGTTTATTTAAGGTGTTGCGTT
folA048	T*G*A*G*GATAATATTTTTGCGTCCTGGCAACGGACGACCGATTGAnnnCCAGGTATGGCGGCCCATAATCACGGGTTTATTTAAGGTGTTGC
folA049	T*G*C*T*GAGGATAATATTTTTGCGTCCTGGCAACGGACGACCGATnnnTTCCCAGGTATGGCGGCCCATAATCACGGGTTTATTTAAGGTGT
folA050	G*A*C*T*GCTGAGGATAATATTTTTGCGTCCTGGCAACGGACGACCnnnTGATTCCCAGGTATGGCGGCCCATAATCACGGGTTTATTTAAGG
folA051	G*T*T*G*ACTGCTGAGGATAATATTTTTGCGTCCTGGCAACGGACGnnnGATTGATTCCCAGGTATGGCGGCCCATAATCACGGGTTTATTTA
folA052	C*C*G*G*TTGACTGCTGAGGATAATATTTTTGCGTCCTGGCAACGGnnnACCGATTGATTCCCAGGTATGGCGGCCCATAATCACGGGTTTAT
folA053	T*A*C*C*CGGTTGACTGCTGAGGATAATATTTTTGCGTCCTGGCAAnnnACGACCGATTGATTCCCAGGTATGGCGGCCCATAATCACGGGTT
folA054	C*C*G*T*ACCCGGTTGACTGCTGAGGATAATATTTTTGCGTCCTGGnnnCGGACGACCGATTGATTCCCAGGTATGGCGGCCCATAATCACGG
folA055	C*G*T*C*CGTACCCGGTTGACTGCTGAGGATAATATTTTTGCGTCCnnnCAACGGACGACCGATTGATTCCCAGGTATGGCGGCCCATAATCA
folA056	G*A*T*C*GTCCGTACCCGGTTGACTGCTGAGGATAATATTTTTGCGnnnTGGCAACGGACGACCGATTGATTCCCAGGTATGGCGGCCCATAA
folA057	C*G*C*G*ATCGTCCGTACCCGGTTGACTGCTGAGGATAATATTTTTnnnTCCTGGCAACGGACGACCGATTGATTCCCAGGTATGGCGGCCCA
folA058	T*T*A*C*GCGATCGTCCGTACCCGGTTGACTGCTGAGGATAATATTnnnGCGTCCTGGCAACGGACGACCGATTGATTCCCAGGTATGGCGGC
folA059	A*C*G*T*TACGCGATCGTCCGTACCCGGTTGACTGCTGAGGATAATnnnTTTGCGTCCTGGCAACGGACGACCGATTGATTCCCAGGTATGGC
folA060	C*C*C*A*CGTTACGCGATCGTCCGTACCCGGTTGACTGCTGAGGATnnnATTTTTGCGTCCTGGCAACGGACGACCGATTGATTCCCAGGTAT
folA061	T*C*A*C*CCACGTTACGCGATCGTCCGTACCCGGTTGACTGCTGAGnnnAATATTTTTGCGTCCTGGCAACGGACGACCGATTGATTCCCAGG
folA062	A*C*T*T*CACCCACGTTACGCGATCGTCCGTACCCGGTTGACTGCTnnnGATAATATTTTTGCGTCCTGGCAACGGACGACCGATTGATTCCC
folA063	C*C*G*A*CTTCACCCACGTTACGCGATCGTCCGTACCCGGTTGACTnnnGAGGATAATATTTTTGCGTCCTGGCAACGGACGACCGATTGATT
folA064	C*C*A*C*CGACTTCACCCACGTTACGCGATCGTCCGTACCCGGTTGnnnGCTGAGGATAATATTTTTGCGTCCTGGCAACGGACGACCGATTG
folA065	C*A*T*C*CACCGACTTCACCCACGTTACGCGATCGTCCGTACCCGGnnnACTGCTGAGGATAATATTTTTGCGTCCTGGCAACGGACGACCGA
folA066	C*T*T*C*ATCCACCGACTTCACCCACGTTACGCGATCGTCCGTACCnnnTTGACTGCTGAGGATAATATTTTTGCGTCCTGGCAACGGACGAC
folA067	T*G*G*C*TTCATCCACCGACTTCACCCACGTTACGCGATCGTCCGTnnnCGGTTGACTGCTGAGGATAATATTTTTGCGTCCTGGCAACGGAC
folA068	C*G*A*T*GGCTTCATCCACCGACTTCACCCACGTTACGCGATCGTCnnnACCCGGTTGACTGCTGAGGATAATATTTTTGCGTCCTGGCAACG
folA069	C*C*G*C*GATGGCTTCATCCACCGACTTCACCCACGTTACGCGATCnnnCGTACCCGGTTGACTGCTGAGGATAATATTTTTGCGTCCTGGCA
folA070	A*C*G*C*CGCGATGGCTTCATCCACCGACTTCACCCACGTTACGCGnnnGTCCGTACCCGGTTGACTGCTGAGGATAATATTTTTGCGTCCTG
folA071	C*A*C*A*CGCCGCGATGGCTTCATCCACCGACTTCACCCACGTTACnnnATCGTCCGTACCCGGTTGACTGCTGAGGATAATATTTTTGCGTC
folA072	C*A*C*C*ACACGCCGCGATGGCTTCATCCACCGACTTCACCCACGTnnnGCGATCGTCCGTACCCGGTTGACTGCTGAGGATAATATTTTTGC
folA073	C*G*T*C*ACCACACGCCGCGATGGCTTCATCCACCGACTTCACCCAnnnTACGCGATCGTCCGTACCCGGTTGACTGCTGAGGATAATATTTT
folA074	G*T*A*C*GTCACCACACGCCGCGATGGCTTCATCCACCGACTTCACnnnCGTTACGCGATCGTCCGTACCCGGTTGACTGCTGAGGATAATAT
folA075	C*T*G*G*TACGTCACCACACGCCGCGATGGCTTCATCCACCGACTTnnnCCACGTTACGCGATCGTCCGTACCCGGTTGACTGCTGAGGATAA
folA076	T*T*T*C*TGGTACGTCACCACACGCCGCGATGGCTTCATCCACCGAnnnCACCCACGTTACGCGATCGTCCGTACCCGGTTGACTGCTGAGGA
folA077	T*G*A*T*TTCTGGTACGTCACCACACGCCGCGATGGCTTCATCCACnnnCTTCACCCACGTTACGCGATCGTCCGTACCCGGTTGACTGCTGA
folA078	C*C*A*T*GATTTCTGGTACGTCACCACACGCCGCGATGGCTTCATCnnnCGACTTCACCCACGTTACGCGATCGTCCGTACCCGGTTGACTGC
folA079	T*C*A*C*CATGATTTCTGGTACGTCACCACACGCCGCGATGGCTTCnnnCACCGACTTCACCCACGTTACGCGATCGTCCGTACCCGGTTGAC
folA080	C*A*A*T*CACCATGATTTCTGGTACGTCACCACACGCCGCGATGGCnnnATCCACCGACTTCACCCACGTTACGCGATCGTCCGTACCCGGTT
folA081	C*G*C*C*AATCACCATGATTTCTGGTACGTCACCACACGCCGCGATnnnTTCATCCACCGACTTCACCCACGTTACGCGATCGTCCGTACCCG
folA082	C*G*C*C*GCCAATCACCATGATTTCTGGTACGTCACCACACGCCGCnnnGGCTTCATCCACCGACTTCACCCACGTTACGCGATCGTCCGTAC
folA083	G*A*C*C*GCCGCCAATCACCATGATTTCTGGTACGTCACCACACGCnnnGATGGCTTCATCCACCGACTTCACCCACGTTACGCGATCGTCCG
folA084	C*G*C*G*ACCGCCGCCAATCACCATGATTTCTGGTACGTCACCACAnnnCGCGATGGCTTCATCCACCGACTTCACCCACGTTACGCGATCGT
folA085	A*A*A*C*GCGACCGCCGCCAATCACCATGATTTCTGGTACGTCACCnnnCGCCGCGATGGCTTCATCCACCGACTTCACCCACGTTACGCGAT
folA086	C*A*T*A*AACGCGACCGCCGCCAATCACCATGATTTCTGGTACGTCnnnACACGCCGCGATGGCTTCATCCACCGACTTCACCCACGTTACGC
folA087	G*T*T*C*ATAAACGCGACCGCCGCCAATCACCATGATTTCTGGTACnnnACCACACGCCGCGATGGCTTCATCCACCGACTTCACCCACGTTA
folA088	A*C*T*G*TTCATAAACGCGACCGCCGCCAATCACCATGATTTCTGGnnnGTCACCACACGCCGCGATGGCTTCATCCACCGACTTCACCCACG
folA089	A*G*A*A*CTGTTCATAAACGCGACCGCCGCCAATCACCATGATTTCnnnTACGTCACCACACGCCGCGATGGCTTCATCCACCGACTTCACCC
folA090	G*C*A*A*GAACTGTTCATAAACGCGACCGCCGCCAATCACCATGATnnnTGGTACGTCACCACACGCCGCGATGGCTTCATCCACCGACTTCA
folA091	T*T*G*G*CAAGAACTGTTCATAAACGCGACCGCCGCCAATCACCATnnnTTCTGGTACGTCACCACACGCCGCGATGGCTTCATCCACCGACT
folA092	C*T*T*T*TGGCAAGAACTGTTCATAAACGCGACCGCCGCCAATCACnnnGATTTCTGGTACGTCACCACACGCCGCGATGGCTTCATCCACCG
folA093	G*C*G*C*TTTTGGCAAGAACTGTTCATAAACGCGACCGCCGCCAATnnnCATGATTTCTGGTACGTCACCACACGCCGCGATGGCTTCATCCA
folA094	T*T*T*G*CGCTTTTGGCAAGAACTGTTCATAAACGCGACCGCCGCCnnnCACCATGATTTCTGGTACGTCACCACACGCCGCGATGGCTTCAT
folA095	G*T*T*T*TTGCGCTTTTGGCAAGAACTGTTCATAAACGCGACCGCCnnnAATCACCATGATTTCTGGTACGTCACCACACGCCGCGATGGCTT
folA096	A*C*A*G*TTTTTGCGCTTTTGGCAAGAACTGTTCATAAACGCGACCnnnGCCAATCACCATGATTTCTGGTACGTCACCACACGCCGCGATGG
folA097	G*A*T*A*CAGTTTTTGCGCTTTTGGCAAGAACTGTTCATAAACGCGnnnGCCGCCAATCACCATGATTTCTGGTACGTCACCACACGCCGCGA
folA098	T*C*A*G*ATACAGTTTTTGCGCTTTTGGCAAGAACTGTTCATAAACnnnACCGCCGCCAATCACCATGATTTCTGGTACGTCACCACACGCCG
folA099	G*C*G*T*CAGATACAGTTTTTGCGCTTTTGGCAAGAACTGTTCATAnnnGCGACCGCCGCCAATCACCATGATTTCTGGTACGTCACCACACG
folA100	T*A*T*G*CGTCAGATACAGTTTTTGCGCTTTTGGCAAGAACTGTTCnnnAACGCGACCGCCGCCAATCACCATGATTTCTGGTACGTCACCAC
folA101	C*G*A*T*ATGCGTCAGATACAGTTTTTGCGCTTTTGGCAAGAACTGnnnATAAACGCGACCGCCGCCAATCACCATGATTTCTGGTACGTCAC
folA102	C*G*T*C*GATATGCGTCAGATACAGTTTTTGCGCTTTTGGCAAGAAnnnTTCATAAACGCGACCGCCGCCAATCACCATGATTTCTGGTACGT
folA103	C*T*G*C*GTCGATATGCGTCAGATACAGTTTTTGCGCTTTTGGCAAnnnCTGTTCATAAACGCGACCGCCGCCAATCACCATGATTTCTGGTA
folA104	C*T*T*C*TGCGTCGATATGCGTCAGATACAGTTTTTGCGCTTTTGGnnnGAACTGTTCATAAACGCGACCGCCGCCAATCACCATGATTTCTG
folA105	C*C*A*C*TTCTGCGTCGATATGCGTCAGATACAGTTTTTGCGCTTTnnnCAAGAACTGTTCATAAACGCGACCGCCGCCAATCACCATGATTT
folA106	C*T*T*C*CACTTCTGCGTCGATATGCGTCAGATACAGTTTTTGCGCnnnTGGCAAGAACTGTTCATAAACGCGACCGCCGCCAATCACCATGA
folA107	C*G*C*C*TTCCACTTCTGCGTCGATATGCGTCAGATACAGTTTTTGnnnTTTTGGCAAGAACTGTTCATAAACGCGACCGCCGCCAATCACCA
folA108	T*G*T*C*GCCTTCCACTTCTGCGTCGATATGCGTCAGATACAGTTTnnnCGCTTTTGGCAAGAACTGTTCATAAACGCGACCGCCGCCAATCA
folA109	G*G*G*T*GTCGCCTTCCACTTCTGCGTCGATATGCGTCAGATACAGnnnTTGCGCTTTTGGCAAGAACTGTTCATAAACGCGACCGCCGCCAA
folA110	A*A*T*G*GGTGTCGCCTTCCACTTCTGCGTCGATATGCGTCAGATAnnnTTTTTGCGCTTTTGGCAAGAACTGTTCATAAACGCGACCGCCGC
folA111	G*G*A*A*ATGGGTGTCGCCTTCCACTTCTGCGTCGATATGCGTCAGnnnCAGTTTTTGCGCTTTTGGCAAGAACTGTTCATAAACGCGACCGC
folA112	C*C*G*G*GAAATGGGTGTCGCCTTCCACTTCTGCGTCGATATGCGTnnnATACAGTTTTTGCGCTTTTGGCAAGAACTGTTCATAAACGCGAC
folA113	A*A*T*C*CGGGAAATGGGTGTCGCCTTCCACTTCTGCGTCGATATGnnnCAGATACAGTTTTTGCGCTTTTGGCAAGAACTGTTCATAAACGC
folA114	C*G*T*A*ATCCGGGAAATGGGTGTCGCCTTCCACTTCTGCGTCGATnnnCGTCAGATACAGTTTTTGCGCTTTTGGCAAGAACTGTTCATAAA
folA115	G*C*T*C*GTAATCCGGGAAATGGGTGTCGCCTTCCACTTCTGCGTCnnnATGCGTCAGATACAGTTTTTGCGCTTTTGGCAAGAACTGTTCAT
folA116	C*C*G*G*CTCGTAATCCGGGAAATGGGTGTCGCCTTCCACTTCTGCnnnGATATGCGTCAGATACAGTTTTTGCGCTTTTGGCAAGAACTGTT
folA117	C*A*T*C*CGGCTCGTAATCCGGGAAATGGGTGTCGCCTTCCACTTCnnnGTCGATATGCGTCAGATACAGTTTTTGCGCTTTTGGCAAGAACT
folA118	A*G*T*C*ATCCGGCTCGTAATCCGGGAAATGGGTGTCGCCTTCCACnnnTGCGTCGATATGCGTCAGATACAGTTTTTGCGCTTTTGGCAAGA
folA119	C*C*C*A*GTCATCCGGCTCGTAATCCGGGAAATGGGTGTCGCCTTCnnnTTCTGCGTCGATATGCGTCAGATACAGTTTTTGCGCTTTTGGCA
folA120	A*T*T*C*CCAGTCATCCGGCTCGTAATCCGGGAAATGGGTGTCGCCnnnCACTTCTGCGTCGATATGCGTCAGATACAGTTTTTGCGCTTTTG
folA121	C*C*G*A*TTCCCAGTCATCCGGCTCGTAATCCGGGAAATGGGTGTCnnnTTCCACTTCTGCGTCGATATGCGTCAGATACAGTTTTTGCGCTT
folA122	A*T*A*C*CGATTCCCAGTCATCCGGCTCGTAATCCGGGAAATGGGTnnnGCCTTCCACTTCTGCGTCGATATGCGTCAGATACAGTTTTTGCG
folA123	T*G*A*A*TACCGATTCCCAGTCATCCGGCTCGTAATCCGGGAAATGnnnGTCGCCTTCCACTTCTGCGTCGATATGCGTCAGATACAGTTTTT
folA124	C*G*C*T*GAATACCGATTCCCAGTCATCCGGCTCGTAATCCGGGAAnnnGGTGTCGCCTTCCACTTCTGCGTCGATATGCGTCAGATACAGTT
folA125	A*T*T*C*GCTGAATACCGATTCCCAGTCATCCGGCTCGTAATCCGGnnnATGGGTGTCGCCTTCCACTTCTGCGTCGATATGCGTCAGATACA
folA126	G*G*A*A*TTCGCTGAATACCGATTCCCAGTCATCCGGCTCGTAATCnnnGAAATGGGTGTCGCCTTCCACTTCTGCGTCGATATGCGTCAGAT
folA127	C*G*T*G*GAATTCGCTGAATACCGATTCCCAGTCATCCGGCTCGTAnnnCGGGAAATGGGTGTCGCCTTCCACTTCTGCGTCGATATGCGTCA
folA128	C*A*T*C*GTGGAATTCGCTGAATACCGATTCCCAGTCATCCGGCTCnnnATCCGGGAAATGGGTGTCGCCTTCCACTTCTGCGTCGATATGCG
folA129	C*A*G*C*ATCGTGGAATTCGCTGAATACCGATTCCCAGTCATCCGGnnnGTAATCCGGGAAATGGGTGTCGCCTTCCACTTCTGCGTCGATAT
folA130	C*A*T*C*AGCATCGTGGAATTCGCTGAATACCGATTCCCAGTCATCnnnCTCGTAATCCGGGAAATGGGTGTCGCCTTCCACTTCTGCGTCGA
folA131	G*C*G*C*ATCAGCATCGTGGAATTCGCTGAATACCGATTCCCAGTCnnnCGGCTCGTAATCCGGGAAATGGGTGTCGCCTTCCACTTCTGCGT
folA132	T*C*T*G*CGCATCAGCATCGTGGAATTCGCTGAATACCGATTCCCAnnnATCCGGCTCGTAATCCGGGAAATGGGTGTCGCCTTCCACTTCTG
folA133	A*G*T*T*CTGCGCATCAGCATCGTGGAATTCGCTGAATACCGATTCnnnGTCATCCGGCTCGTAATCCGGGAAATGGGTGTCGCCTTCCACTT
folA134	G*A*G*A*GTTCTGCGCATCAGCATCGTGGAATTCGCTGAATACCGAnnnCCAGTCATCCGGCTCGTAATCCGGGAAATGGGTGTCGCCTTCCA
folA135	T*G*T*G*AGAGTTCTGCGCATCAGCATCGTGGAATTCGCTGAATACnnnTTCCCAGTCATCCGGCTCGTAATCCGGGAAATGGGTGTCGCCTT
folA136	A*G*C*T*GTGAGAGTTCTGCGCATCAGCATCGTGGAATTCGCTGAAnnnCGATTCCCAGTCATCCGGCTCGTAATCCGGGAAATGGGTGTCGC
folA137	A*A*T*A*GCTGTGAGAGTTCTGCGCATCAGCATCGTGGAATTCGCTnnnTACCGATTCCCAGTCATCCGGCTCGTAATCCGGGAAATGGGTGT
folA138	A*G*C*A*ATAGCTGTGAGAGTTCTGCGCATCAGCATCGTGGAATTCnnnGAATACCGATTCCCAGTCATCCGGCTCGTAATCCGGGAAATGGG
folA139	C*A*A*A*GCAATAGCTGTGAGAGTTCTGCGCATCAGCATCGTGGAAnnnGCTGAATACCGATTCCCAGTCATCCGGCTCGTAATCCGGGAAAT
folA140	T*C*T*C*AAAGCAATAGCTGTGAGAGTTCTGCGCATCAGCATCGTGnnnTTCGCTGAATACCGATTCCCAGTCATCCGGCTCGTAATCCGGGA
folA141	G*A*A*T*CTCAAAGCAATAGCTGTGAGAGTTCTGCGCATCAGCATCnnnGAATTCGCTGAATACCGATTCCCAGTCATCCGGCTCGTAATCCG
folA142	C*C*A*G*AATCTCAAAGCAATAGCTGTGAGAGTTCTGCGCATCAGCnnnGTGGAATTCGCTGAATACCGATTCCCAGTCATCCGGCTCGTAAT
folA143	G*C*T*C*CAGAATCTCAAAGCAATAGCTGTGAGAGTTCTGCGCATCnnnATCGTGGAATTCGCTGAATACCGATTCCCAGTCATCCGGCTCGT
folA144	G*C*C*G*CTCCAGAATCTCAAAGCAATAGCTGTGAGAGTTCTGCGCnnnAGCATCGTGGAATTCGCTGAATACCGATTCCCAGTCATCCGGCT
folA145	A*C*C*G*CCGCTCCAGAATCTCAAAGCAATAGCTGTGAGAGTTCTGnnnATCAGCATCGTGGAATTCGCTGAATACCGATTCCCAGTCATCCG
folA146	A*T*T*A*CCGCCGCTCCAGAATCTCAAAGCAATAGCTGTGAGAGTTnnnCGCATCAGCATCGTGGAATTCGCTGAATACCGATTCCCAGTCAT
folA147	A*A*A*A*TTACCGCCGCTCCAGAATCTCAAAGCAATAGCTGTGAGAnnnCTGCGCATCAGCATCGTGGAATTCGCTGAATACCGATTCCCAGT
folA148	T*A*C*A*AAATTACCGCCGCTCCAGAATCTCAAAGCAATAGCTGTGnnnGTTCTGCGCATCAGCATCGTGGAATTCGCTGAATACCGATTCCC
folA149	C*T*A*T*ACAAAATTACCGCCGCTCCAGAATCTCAAAGCAATAGCTnnnAGAGTTCTGCGCATCAGCATCGTGGAATTCGCTGAATACCGATT
folA150	A*T*T*C*TATACAAAATTACCGCCGCTCCAGAATCTCAAAGCAATAnnnGTGAGAGTTCTGCGCATCAGCATCGTGGAATTCGCTGAATACCG
folA151	T*A*A*A*TTCTATACAAAATTACCGCCGCTCCAGAATCTCAAAGCAnnnGCTGTGAGAGTTCTGCGCATCAGCATCGTGGAATTCGCTGAATA
folA152	C*C*G*T*AAATTCTATACAAAATTACCGCCGCTCCAGAATCTCAAAnnnATAGCTGTGAGAGTTCTGCGCATCAGCATCGTGGAATTCGCTGA
folA153	T*A*G*C*CGTAAATTCTATACAAAATTACCGCCGCTCCAGAATCTCnnnGCAATAGCTGTGAGAGTTCTGCGCATCAGCATCGTGGAATTCGC
folA154	C*G*C*T*AGCCGTAAATTCTATACAAAATTACCGCCGCTCCAGAATnnnAAAGCAATAGCTGTGAGAGTTCTGCGCATCAGCATCGTGGAATT
folA155	C*G*G*C*GCTAGCCGTAAATTCTATACAAAATTACCGCCGCTCCAGnnnCTCAAAGCAATAGCTGTGAGAGTTCTGCGCATCAGCATCGTGGA
folA156	A*T*C*C*GGCGCTAGCCGTAAATTCTATACAAAATTACCGCCGCTCnnnAATCTCAAAGCAATAGCTGTGAGAGTTCTGCGCATCAGCATCGT
folA157	C*G*C*A*TCCGGCGCTAGCCGTAAATTCTATACAAAATTACCGCCGnnnCAGAATCTCAAAGCAATAGCTGTGAGAGTTCTGCGCATCAGCAT
folA158	C*G*T*C*GCATCCGGCGCTAGCCGTAAATTCTATACAAAATTACCGnnnCTCCAGAATCTCAAAGCAATAGCTGTGAGAGTTCTGCGCATCAG
folA159	C*G*G*C*GTCGCATCCGGCGCTAGCCGTAAATTCTATACAAAATTAnnnCCGCTCCAGAATCTCAAAGCAATAGCTGTGAGAGTTCTGCGCAT
folA160	G*A*C*C*GGCGTCGCATCCGGCGCTAGCCGTAAATTCTATACAAAAnnnCCGCCGCTCCAGAATCTCAAAGCAATAGCTGTGAGAGTTCTGCG
