## Supplemental File 2 for "Molecular function limits divergent protein evolution on planetary timescales"

### Sheet: Supplementary file 2A
Supplementary file 2A. Fitted model parameters and test results for the 64 considered activities (EC numbers).
P-values <0.05 indicate Y0 is significantly higher than 13.5%, the average identity between unrelated sequences.
EC number	Model1		Model2			Model3			Model 1 Vs. Model 2	Y0 Wald test
	R0	R2	Y0	R0	R2	R0	a	R2	F test P-value	P-value
1.1.1.37	0.25	0.3	40.95	0.97	0.51	0.96	0.35	0.51	6e-15	<1.0E-20
1.1.1.42	0.2	-2.41	63.12	2.7	0.46	5.32	0.09	0.48	9.2e-97	<1.0E-20
1.1.1.44	0.22	-0.68	49.99	1.59	0.71	2.12	0.19	0.62	3.4e-72	<1.0E-20
1.1.1.49	0.31	-0.36	37.81	1.52	0.58	3.51	0.24	0.76	1.6e-68	<1.0E-20
1.1.1.205	0.27	0.5	37.59	0.93	0.79	0.8	0.46	0.78	2e-76	<1.0E-20
1.2.1.12	0.15	-0.47	60.46	1.2	0.68	1.06	0.15	0.68	6.1e-57	<1.0E-20
1.2.4.1	0.46	-0.25	41.05	1.83	0.58	2.6	0.27	0.54	3.9e-49	<1.0E-20
1.2.4.2	0.27	0.09	40.46	1.43	0.92	1.55	0.3	0.86	1.5e-29	<1.0E-20
1.3.5.1	0.2	0.48	47.46	0.77	0.73	0.58	0.34	0.73	1.4e-28	<1.0E-20
1.3.5.2	0.26	-0.74	43.15	1.87	0.83	2.85	0.22	0.82	1.8e-53	<1.0E-20
1.5.1.3	0.33	0.24	33.99	1.69	0.88	1.91	0.36	0.84	2.1e-27	<1.0E-20
1.8.1.4	0.27	0.41	38.56	1.01	0.83	0.91	0.42	0.78	2.8e-68	<1.0E-20
1.8.1.9	0.23	-0.26	43.23	1.15	0.17	5.61	0.17	0.34	2.4e-16	<1.0E-20
2.1.1.45	0.18	0.5	49.39	0.77	0.63	0.62	0.3	0.65	7.2e-06	<1.0E-20
2.1.2.2	0.33	0.38	34.56	1.24	0.82	1.54	0.38	0.87	1.4e-13	<1.0E-20
2.2.1.1	0.29	0.12	36.8	1.38	0.44	1.67	0.34	0.43	4.8e-18	<1.0E-20
2.2.1.2	0.21	0.13	46.7	1.19	0.5	1.12	0.27	0.48	5.4e-14	<1.0E-20
2.3.1.12	0.38	0.23	30.07	1.19	0.76	1.68	0.43	0.79	7.1e-49	<1.0E-20
2.3.1.61	0.24	-0.05	44.35	1.35	0.81	1.53	0.26	0.76	1.9e-29	<1.0E-20
2.4.2.1	0.32	-1.75	36.56	2.77	0.43	9.7	0.2	0.34	8.6e-63	<1.0E-20
2.4.2.7	0.26	-1.45	42.23	2.12	0.62	5.11	0.19	0.48	7e-49	<1.0E-20
2.4.2.9	0.27	0.58	28.88	0.56	0.62	0.46	0.94	0.62	0.0039	0.00065
2.4.2.14	0.29	-1	39.38	1.82	0.6	3.9	0.23	0.51	1.1e-113	<1.0E-20
2.7.1.12	0.32	-2.5	38.83	3.73	0.81	10.78	0.18	0.61	2.6e-35	<1.0E-20
2.7.1.15	0.37	-2.29	33.36	2.52	0.71	7.85	0.23	0.5	9.7e-112	<1.0E-20
2.7.1.21	0.36	0.58	27.7	1.23	0.81	1.27	0.56	0.82	1.6e-19	<1.0E-20
2.7.1.25	0.2	-0.71	49.51	1.88	0.85	3.05	0.17	0.73	3.6e-22	<1.0E-20
2.7.1.40	0.34	-0.43	35.98	1.49	0.66	2.65	0.29	0.66	8.1e-179	<1.0E-20
2.7.2.3	0.27	0.5	38.49	0.94	0.82	0.82	0.44	0.79	1.3e-70	<1.0E-20
2.7.4.3	0.24	0.16	42.88	1.16	0.82	1.27	0.29	0.81	1.6e-77	<1.0E-20
2.7.4.6	0.25	-1.11	47.99	2.58	0.4	5.26	0.16	0.57	2.2e-123	<1.0E-20
2.7.4.9	0.36	0.27	26.95	1.19	0.68	1.5	0.52	0.66	9.4e-26	<1.0E-20
2.7.4.22	0.28	0.93	0	0.28	0.92	0.24	10	0.85	N.S.	N.S
2.7.6.1	0.25	0.13	42.55	1.15	0.6	1.11	0.32	0.54	2.8e-55	<1.0E-20
2.7.7.8	0.23	-0.18	44.23	1.7	0.24	4.87	0.18	0.4	3.5e-10	<1.0E-20
3.1.1.31	0.57	-3.32	31.23	5.33	0.67	15.7	0.23	0.67	1.6e-63	<1.0E-20
3.1.3.11	0.28	0.31	37.89	1.11	0.79	1.28	0.35	0.79	7.7e-32	<1.0E-20
3.5.4.5	0.3	-4.58	39.97	3.18	0.62	29.28	0.14	0.34	9e-52	<1.0E-20
3.6.1.23	0.3	0.77	27.28	0.64	0.85	0.55	0.92	0.85	2.1e-10	1.59e-12
4.1.2.4	0.28	0.32	36.16	1.55	0.63	1.56	0.36	0.63	9.6e-09	<1.0E-20
4.1.2.13	0.41	-0.69	52.02	1.8	0.68	1.79	0.2	0.66	1.6e-63	<1.0E-20
4.2.1.2	0.18	-0.5	53.09	1.35	0.47	1.85	0.17	0.43	4.1e-48	<1.0E-20
4.2.1.3	0.22	-0.26	52.94	1.35	0.92	1.32	0.2	0.9	3.7e-71	<1.0E-20
4.2.1.11	0.19	0.23	50.69	0.99	0.73	0.91	0.24	0.72	4.6e-103	<1.0E-20
4.3.2.2	0.4	0.21	26.73	1.25	0.53	1.38	0.57	0.48	7.8e-28	<1.0E-20
5.1.3.1	0.26	-0.16	41.62	1.33	0.56	2	0.25	0.57	1.2e-40	<1.0E-20
5.1.3.3	0.54	-2.23	35.37	4.01	0.35	12.77	0.21	0.45	9.3e-95	<1.0E-20
5.3.1.1	0.29	0.53	33.27	0.84	0.7	0.73	0.58	0.68	2.7e-27	<1.0E-20
5.3.1.6	0.32	-0.28	34.56	1.4	0.67	1.94	0.34	0.59	3.2e-31	<1.0E-20
5.3.1.9	0.3	-0.33	38.8	1.66	0.25	3.41	0.24	0.22	4.2e-38	<1.0E-20
5.4.2.2	0.4	0.94	13.27	0.56	0.96	0.52	2.3	0.96	1.7e-07	N.S
5.4.99.18	0.18	0.54	49.56	0.8	0.72	0.65	0.29	0.75	1.8e-07	<1.0E-20
6.2.1.1	0.25	-1.88	47.1	2.58	0.44	8.88	0.14	0.35	1.6e-82	<1.0E-20
6.2.1.5	0.24	0.09	43.31	1.28	0.74	1.37	0.28	0.7	4.3e-43	<1.0E-20
6.3.2.6	0.32	0.53	26.81	0.74	0.6	0.62	0.91	0.58	0.00017	4.25e-05
6.3.3.1	0.24	0.83	24.72	0.41	0.84	0.35	1.23	0.85	0.0057	0.0234
6.3.4.2	0.22	-0.22	48.23	1.35	0.81	1.65	0.22	0.81	1.1e-183	<1.0E-20
6.3.4.4	0.26	0.31	41.12	1.26	0.87	1.23	0.33	0.84	3.4e-156	<1.0E-20
6.3.4.13	0.25	0.77	0	0.25	0.76	0.26	20.84	0.76	N.S.	N.S
6.3.4.18	0.33	0.24	32.78	1.44	0.91	1.69	0.4	0.85	2.2e-21	<1.0E-20
6.3.5.2	0.21	0.32	44.93	1.06	0.59	0.95	0.31	0.57	9.7e-15	<1.0E-20
6.3.5.3	0.34	0.24	29.22	1.09	0.56	1.2	0.53	0.53	3.5e-18	<1.0E-20
6.3.5.5	0.23	0.4	40.73	0.92	0.63	0.94	0.36	0.63	4.3e-11	<1.0E-20
6.4.1.1	0.24	-0.18	47.69	1.34	0.96	1.28	0.25	0.88	9.1e-47	<1.0E-20

### Sheet: Supplementary file 2B
Supplementary file 2B. Estimated rates of sequence divergence for pairs of orthologs according to Model 3 fits.
EC number	Initial rate (R0)	Rate at 4 Byr.	Fold-reduction in rate
1.1.1.37	0.96	0.03	28.3
1.1.1.42	5.32	0.01	377
1.1.1.44	2.12	0.02	94.5
1.1.1.49	3.51	0.02	158.5
1.1.1.205	0.8	0.04	20.7
1.2.1.12	1.06	0.02	48.9
1.2.4.1	2.6	0.02	106.2
1.2.4.2	1.55	0.03	54.5
1.3.5.1	0.58	0.04	15.6
1.3.5.2	2.85	0.02	126.3
1.5.1.3	1.91	0.03	67.7
1.8.1.4	0.91	0.04	25.1
1.8.1.9	5.61	0.02	307.5
2.1.1.45	0.62	0.03	18.3
2.1.2.2	1.54	0.03	50.7
2.2.1.1	1.67	0.03	58
2.2.1.2	1.12	0.03	38.3
2.3.1.12	1.68	0.03	55.6
2.3.1.61	1.53	0.03	56.5
2.4.2.1	9.7	0.02	561.5
2.4.2.7	5.11	0.02	264.6
2.4.2.9	0.46	0.06	8.3
2.4.2.14	3.9	0.02	182.9
2.7.1.12	10.78	0.02	643.2
2.7.1.15	7.85	0.02	426.1
2.7.1.21	1.27	0.03	36.9
2.7.1.25	3.05	0.02	151.4
2.7.1.40	2.65	0.02	107.4
2.7.2.3	0.82	0.04	21.5
2.7.4.3	1.27	0.03	43.2
2.7.4.6	5.26	0.02	289.7
2.7.4.9	1.5	0.03	46.7
2.7.4.22	0.24	0.09	2.6
2.7.6.1	1.11	0.03	35.3
2.7.7.8	4.87	0.02	256.4
3.1.1.31	15.7	0.02	996.1
3.1.3.11	1.28	0.03	40.8
3.5.4.5	29.28	0.01	2149.6
3.6.1.23	0.55	0.05	10.3
4.1.2.4	1.56	0.03	52.5
4.1.2.13	1.79	0.02	75.4
4.2.1.2	1.85	0.02	85.3
4.2.1.3	1.32	0.02	53.2
4.2.1.11	0.91	0.03	31.6
4.3.2.2	1.38	0.03	41.3
5.1.3.1	2	0.03	78.7
5.1.3.3	12.77	0.02	774.3
5.3.1.1	0.73	0.04	17.1
5.3.1.6	1.94	0.03	69.9
5.3.1.9	3.41	0.02	153.5
5.4.2.2	0.52	0.06	8.4
5.4.99.18	0.65	0.03	19.4
6.2.1.1	8.88	0.02	548.7
6.2.1.5	1.37	0.03	47.5
6.3.2.6	0.62	0.05	12.4
6.3.3.1	0.35	0.06	5.3
6.3.4.2	1.65	0.02	66.5
6.3.4.4	1.23	0.03	39.6
6.3.4.13	0.26	0.09	2.9
6.3.4.18	1.69	0.03	56.7
6.3.5.2	0.95	0.03	29.4
6.3.5.3	1.2	0.04	34.4
6.3.5.5	0.94	0.03	27.8
6.4.1.1	1.28	0.03	46.4

### Sheet: Supplementary file 2C
Supplementary file 2C. Fitted model parameters and test results for 29 sets of orthologs not annotated with EC numbers.
P-values <0.05 indicate Y0 is significantly higher than 13.5%, the average identity between unrelated sequences
Orthologous cluster	Model1		Model2			Model3			Model 1 Vs. Model 2	Y0 Wald test
	R0	R2	Y0	R0	R2	R0	a	R2	F test P-value	P-value
CLS00094	0.29	0.85	25.23	0.54	0.89	0.46	1.13	0.89	8.8e-27	<1.0E-20
CLS00099	0.33	0.09	32.07	1.47	0.63	1.91	0.38	0.63	1.1e-42	<1.0E-20
CLS00100	0.28	0.77	29.22	0.62	0.83	0.51	0.87	0.83	1.1e-18	<1.0E-20
CLS00131	0.28	0.88	0	0.28	0.88	0.27	>100.00	0.88	N.S.	N.S.
CLS00136	0.27	0.91	0	0.27	0.91	0.27	>100.00	0.91	N.S.	N.S.
CLS00137	0.25	-2.94	44.65	2.91	0.68	11.45	0.15	0.48	4.4e-137	<1.0E-20
CLS00195	0.37	-1.22	30.51	2.55	0.6	6.26	0.27	0.54	1.4e-71	<1.0E-20
CLS00234	0.56	-1.52	29.66	2.83	0.59	7.26	0.28	0.63	6.9e-117	<1.0E-20
CLS00240	0.16	-0.59	57.97	1.43	0.78	1.59	0.15	0.71	1.6e-107	<1.0E-20
CLS00245	0.56	-0.4	24.07	1.94	0.69	3.37	0.43	0.67	1.1e-76	<1.0E-20
CLS00246	0.29	-0.18	36.88	1.41	0.43	2.11	0.3	0.41	1.8e-37	<1.0E-20
CLS00255	0.37	0.36	29.54	1.22	0.82	1.31	0.51	0.79	7.4e-54	<1.0E-20
CLS00257	0.29	0.16	37.76	1.19	0.75	1.36	0.35	0.75	5.9e-67	<1.0E-20
CLS00258	0.32	-0.36	36.05	1.54	0.77	2.52	0.29	0.81	2.3e-88	<1.0E-20
CLS00326	0.3	0.31	32.54	0.94	0.46	0.93	0.52	0.46	3.8e-11	<1.0E-20
CLS00328	0.44	0.16	26.8	1.43	0.76	1.69	0.52	0.67	7e-38	<1.0E-20
CLS00334	0.51	0.1	23.7	1.5	0.86	2.2	0.51	0.86	3.3e-70	<1.0E-20
CLS00336	0.32	-1.65	39.71	2.42	0.62	5.88	0.21	0.5	2.9e-72	<1.0E-20
CLS00343	0.3	0.36	36.28	1.29	0.63	1.21	0.41	0.63	3.4e-14	<1.0E-20
CLS00366	0.45	-1.9	35.97	2.7	0.42	9	0.22	0.44	2.6e-116	<1.0E-20
CLS00373	0.36	0.92	16.52	0.52	0.94	0.46	2.04	0.94	2.9e-15	0.038
CLS00386	0.32	-0.74	38.11	1.86	0.52	3.59	0.25	0.51	5e-44	<1.0E-20
CLS00438	0.37	-1.85	31.43	2.77	0.74	7.54	0.25	0.6	3.6e-97	<1.0E-20
CLS00458	0.27	-1.46	44.5	2.21	0.63	4.67	0.18	0.46	1.3e-56	<1.0E-20
CLS00462	0.86	-0.65	23.75	2.36	0.84	4.65	0.4	0.84	6.4e-54	<1.0E-20
CLS00494	0.71	-2.51	28.05	3.28	0.7	10.28	0.28	0.6	4.1e-90	<1.0E-20
CLS00496	0.75	-0.13	26.77	2.01	0.84	2.97	0.42	0.8	1.6e-80	<1.0E-20
CLS00513	0.48	-1.18	28.81	2.32	0.77	4.72	0.32	0.72	2.3e-59	<1.0E-20
CLS00520	0.92	-2.69	28.36	3.34	0.8	11.2	0.27	0.62	1.1e-66	<1.0E-20

### Sheet: Supplementary file 2D
Supplementary file 2D. UniProt annotations of representative sequences from E. coli and H. sapiens for sets of orthologs not annotated with EC numbers.
Orthologous cluster	E. coli protein	E. coli annotation	H. sapiensprotein	H. sapiens annotation
CLS00094	RL29_ECOLI	50S ribosomal protein L29	RL35_HUMAN	60S ribosomal protein L35
CLS00099	FTSY_ECOLI	Signal recognition particle receptor FtsY	SRPR_HUMAN	Signal recognition particle receptor subunit alpha
CLS00100	SRP54_ECOLI	Signal recognition particle protein	SRP54_HUMAN	Signal recognition particle 54 kDa protein
CLS00131	RL5_ECOLI	50S ribosomal protein L5	RL11_HUMAN	60S ribosomal protein L11
CLS00136	RS13_ECOLI	30S ribosomal protein S13	RS18_HUMAN	40S ribosomal protein S18
CLS00137	GCSH_ECOLI	Glycine cleavage system H protein	GCSH_HUMAN	Glycine cleavage system H protein, mitochondrial
CLS00195	HFLX_ECOLI	GTPase HflX	GTPB6_HUMAN	Putative GTP-binding protein 6
CLS00234	GRPE_ECOLI	Protein GrpE	GRPE1_HUMAN	GrpE protein homolog 1, mitochondrial
CLS00240	DNAK_ECOLI	Chaperone protein DnaK	GRP75_HUMAN	Stress-70 protein, mitochondrial
CLS00245	ATP6_ECOLI	ATP synthase subunit a	ATP6_HUMAN	ATP synthase subunit a
CLS00246	FIXB_ECOLI	Protein FixB	ETFA_HUMAN	Electron transfer flavoprotein subunit alpha, mitochondrial
CLS00255	ATPG_ECOLI	ATP synthase gamma chain	ATPG_HUMAN	ATP synthase subunit gamma, mitochondrial
CLS00257	CH10_ECOLI	10 kDa chaperonin	CH10_HUMAN	10 kDa heat shock protein, mitochondrial
CLS00258	YGGS_ECOLI	UPF0001 protein YggS	PROSC_HUMAN	Proline synthase co-transcribed bacterial homolog protein
CLS00326	FIXA_ECOLI	Protein FixA	ETFB_HUMAN	Electron transfer flavoprotein subunit beta
CLS00328	ZUPT_ECOLI	Zinc transporter ZupT	S39AB_HUMAN	Zinc transporter ZIP11
CLS00334	ATPD_ECOLI	ATP synthase subunit delta	ATPO_HUMAN	ATP synthase subunit O, mitochondrial
CLS00336	RS16_ECOLI	30S ribosomal protein S16	RT16_HUMAN	28S ribosomal protein S16, mitochondrial
CLS00343	RS14_ECOLI	30S ribosomal protein S14	RT14_HUMAN	28S ribosomal protein S14, mitochondrial
CLS00366	MNTH_ECOLI	Divalent metal cation transporter MntH	NRAM2_HUMAN	Natural resistance-associated macrophage protein 2
CLS00373	YCIH_ECOLI	Uncharacterized protein YciH	EIF1_HUMAN	Eukaryotic translation initiation factor 1
CLS00386	GLRX4_ECOLI	Glutaredoxin-4	GLRX5_HUMAN	Glutaredoxin-related protein 5, mitochondrial
CLS00438	YEDK_ECOLI	Putative SOS response-associated peptidase YedK	HMCES_HUMAN	Embryonic stem cell-specific 5-hydroxymethylcytosine-binding protein
CLS00458	ORN_ECOLI	Oligoribonuclease	ORN_HUMAN	Oligoribonuclease, mitochondrial
CLS00462	YGFZ_ECOLI	tRNA-modifying protein YgfZ	CAF17_HUMAN	Putative transferase CAF17, mitochondrial
CLS00494	YCBX_ECOLI	Uncharacterized protein YcbX	MARC1_HUMAN	Mitochondrial amidoxime-reducing component 1
CLS00496	RATA_ECOLI	Ribosome association toxin RatA	CQ10B_HUMAN	Coenzyme Q-binding protein COQ10 homolog B, mitochondrial
CLS00513	YGDD_ECOLI	UPF0382 inner membrane protein YgdD	TM256_HUMAN	Transmembrane protein 256
CLS00520	HSCB_ECOLI	Co-chaperone protein HscB	HSC20_HUMAN	Iron-sulfur cluster co-chaperone protein HscB, mitochondrial

### Sheet: Supplementary file 2E
Supplementary file 2E. UniProt annotations of representative sequences from E. coli and H. sapiens for sets of orthologs not annotated with EC numbers and fast divergence rates in eukaryotes.
Orthologous cluster	E. coli protein	E. coli annotation	H. sapiens protein	H. sapiens annotation
CLS00187	RL3_ECOLI	50S ribosomal protein L3	RM03_HUMAN	39S ribosomal protein L3, mitochondrial
CLS00250	SSB_ECOLI	Single-stranded DNA-binding protein	SSBP_HUMAN	Single-stranded DNA-binding protein, mitochondrial
CLS00254	RF1_ECOLI	Peptide chain release factor 1	RF1ML_HUMAN	Peptide chain release factor 1-like, mitochondrial
CLS00256	RL17_ECOLI	50S ribosomal protein L17	RM17_HUMAN	39S ribosomal protein L17, mitochondrial
CLS00266	RRF_ECOLI	Ribosome-recycling factor	RRFM_HUMAN	Ribosome-recycling factor, mitochondrial
CLS00267	RL18_ECOLI	50S ribosomal protein L18	RM18_HUMAN	39S ribosomal protein L18, mitochondrial
CLS00269	RL24_ECOLI	50S ribosomal protein L24	RM24_HUMAN	39S ribosomal protein L24, mitochondrial
CLS00270	RL21_ECOLI	50S ribosomal protein L21	RM21_HUMAN	39S ribosomal protein L21, mitochondrial
CLS00274	RL16_ECOLI	50S ribosomal protein L16	RM16_HUMAN	39S ribosomal protein L16, mitochondrial
CLS00324	YEBC_ECOLI	Probable transcriptional regulatory protein YebC	TACO1_HUMAN	Translational activator of cytochrome c oxidase 1
CLS00347	RL4_ECOLI	50S ribosomal protein L4	RM04_HUMAN	39S ribosomal protein L4, mitochondrial
CLS00376	RL7_ECOLI	50S ribosomal protein L7/L12
CLS00378	RL27_ECOLI	50S ribosomal protein L27	RM27_HUMAN	39S ribosomal protein L27, mitochondrial
CLS00396	RL20_ECOLI	50S ribosomal protein L20	RM20_HUMAN	39S ribosomal protein L20, mitochondrial
CLS00397	RS18_ECOLI	30S ribosomal protein S18	RT18C_HUMAN	28S ribosomal protein S18c, mitochondrial
CLS00399	MNMG_ECOLI	tRNA uridine 5-carboxymethylaminomethyl modification enzyme MnmG	MTO1_HUMAN	Protein MTO1 homolog, mitochondrial
CLS00402	EFTS_ECOLI	Elongation factor Ts	EFTS_HUMAN	Elongation factor Ts, mitochondrial
CLS00447	RL9_ECOLI	50S ribosomal protein L9	RM09_HUMAN	39S ribosomal protein L9, mitochondrial
CLS00456	IF3_ECOLI	Translation initiation factor IF-3	IF3M_HUMAN	Translation initiation factor IF-3, mitochondrial
